# CTCF-anchored chromatin loop dynamics during human meiosis

**DOI:** 10.1101/2024.02.29.582729

**Authors:** Vera B. Kaiser, Colin A. Semple

## Abstract

**Background:** During meiosis, the mammalian genome is organised within chromatin loops, which facilitate synapsis, crossing over and chromosome segregation, setting the stage for recombination events and the generation of genetic diversity. Chromatin looping is thought to play a major role in the establishment of cross overs during prophase I of meiosis, in diploid early primary spermatocytes. However, chromatin conformation dynamics during human meiosis are difficult to study experimentally, due to the transience of each cell division and the difficulty of obtaining stage-resolved cell populations. Here, we employed a machine learning framework trained on single cell ATAC-seq and RNA-seq data to predict CTCF-anchored looping during spermatogenesis, including cell types at different stages of meiosis.

**Results:** We find dramatic changes in genome-wide looping patterns throughout meiosis: compared to pre-and-post meiotic germline cell types, loops in meiotic early primary spermatocytes are more abundant, more variable between individual cells, and more evenly spread throughout the genome. In preparation for the first meiotic division, loops also include longer stretches of DNA, encompassing more than half of the total genome. These loop structures then influence the rate of recombination initiation and resolution as cross overs. In contrast, in later mature sperm stages, we find evidence of genome compaction, with loops being confined to the telomeric ends of the chromosomes.

**Conclusion:** Overall, we find that chromatin loops do not orchestrate the gene expression dynamics seen during spermatogenesis, but loops do play important roles in recombination, influencing the positions of DNA breakage and cross over events.
