## Additional File 3 for "CTCF-anchored chromatin loop dynamics during human meiosis"

### Sheet: Table S1
Supplementary Table S1: Confidence of Loop predictions using ChIA-PET as a control.
ChIA-Pet CTCF-mediated chromatin interactions in K562 (geo dataset GSM5374829) were compared to predicted CTCF-anchored loops in K562, based on K562 single cell data.
ChIA-PET loops between 10Kb and 2Mb in size were included.
Column 1: The minimum number of PETs for each ChIA-PET loop
Column2: The number of ChIA-PET loops at the given PET threshold
Column 3: The fraction of predicted loops with ChIA-PET loop overlap (99% reciprocal overlap criterion)
Column 4: The fraction of ChIA-PET loops that were predicted by the machine learning model (99% reciprocal overlap criterion)
Minimum number of PET anchors	Number of ChIA-PET Loops	Fraction of predicted Loops with ChIA-PET support	Fraction of ChIA-PET Loops detected
3	102975	0.589408	0.991289
4	43375	0.391729	0.992945
5	24964	0.261668	0.994552
6	16930	0.176423	0.995865
7	12817	0.127567	0.996879
10	7753	0.0674266	0.998581
20	3283	0.0258093	0.998782

### Sheet: Table S2
Supplementary Table S2: GO enrichments in eight germline cell types.
Genes were divided based on promoter overlap with predicted loops in a given cell type, and subsequently ranked by their expression levels.
Listed are the top ten enriched GO terms relating to biological processes that appear densely at the top of the list of genes.
N = the total number of genes; B = is the total number of genes associated with a specific GO term; n = a flexible cut-off, i.e. the number of genes in the 'target set'; b = the number of genes in the 'target set' that are associated with a specific GO term; Enrichment = (b/n) / (B/N). Red background colour: promoters inside predicted loops; Blue background colour: promoters outside predicted loo…
Cell Type	GO term	Description	FDR q-value	Enrichment (N, B, n, b)
SSCs	GO:0044237	cellular metabolic process	8.33 x 10^-30	1.40 (2887,1151,989,553)
SSCs	GO:0006613	cotranslational protein targeting to membrane	5.87 x 10^-24	93.56 (2887,16,27,14)
SSCs	GO:0006614	SRP-dependent cotranslational protein targeting to membrane	3.91 x 10^-24	93.56 (2887,16,27,14)
SSCs	GO:0006413	translational initiation	2.93 x 10^-24	93.56 (2887,16,27,14)
SSCs	GO:0006139	nucleobase-containing compound metabolic process	1.56 x 10^-23	1.82 (2887,407,863,222)
SSCs	GO:0008152	metabolic process	1.47 x 10^-23	1.33 (2887,1279,996,585)
SSCs	GO:0045047	protein targeting to ER	1.90 x 10^-22	78.79 (2887,19,27,14)
SSCs	GO:0019083	viral transcription	1.67 x 10^-22	78.79 (2887,19,27,14)
SSCs	GO:0046483	heterocycle metabolic process	1.76 x 10^-22	1.81 (2887,432,815,221)
SSCs	GO:0000184	nuclear-transcribed mRNA catabolic process, nonsense-mediated decay	4.66 x 10^-22	74.85 (2887,20,27,14)
SSCs	GO:0006614	SRP-dependent cotranslational protein targeting to membrane	4.56 x 10^-119	105.60 (14135,71,115,61)
SSCs	GO:0006613	cotranslational protein targeting to membrane	7.15 x 10^-115	97.37 (14135,77,115,61)
SSCs	GO:0045047	protein targeting to ER	2.54 x 10^-111	90.33 (14135,83,115,61)
SSCs	GO:0072599	establishment of protein localization to endoplasmic reticulum	8.69 x 10^-110	87.18 (14135,86,115,61)
SSCs	GO:0070972	protein localization to endoplasmic reticulum	1.66 x 10^-105	78.92 (14135,95,115,61)
SSCs	GO:0000184	nuclear-transcribed mRNA catabolic process, nonsense-mediated decay	3.82 x 10^-105	78.10 (14135,96,115,61)
SSCs	GO:0019083	viral transcription	1.93 x 10^-103	78.46 (14135,94,115,60)
SSCs	GO:0006413	translational initiation	6.56 x 10^-100	65.13 (14135,117,115,62)
SSCs	GO:0006612	protein targeting to membrane	2.26 x 10^-98	62.46 (14135,122,115,62)
SSCs	GO:0006412	translation	1.69 x 10^-90	50.14 (14135,152,115,62)
Diff. S'gonia	GO:0006613	cotranslational protein targeting to membrane	8.39 x 10^-37	74.75 (4893,24,60,22)
Diff. S'gonia	GO:0006614	SRP-dependent cotranslational protein targeting to membrane	4.20 x 10^-37	74.75 (4893,24,60,22)
Diff. S'gonia	GO:0044237	cellular metabolic process	1.27 x 10^-36	1.49 (4893,1928,997,585)
Diff. S'gonia	GO:0090304	nucleic acid metabolic process	3.39 x 10^-36	2.24 (4893,510,990,231)
Diff. S'gonia	GO:0006139	nucleobase-containing compound metabolic process	5.73 x 10^-36	2.06 (4893,656,990,273)
Diff. S'gonia	GO:0034641	cellular nitrogen compound metabolic process	5.56 x 10^-36	2.18 (4893,790,709,249)
Diff. S'gonia	GO:0006413	translational initiation	6.93 x 10^-36	69.00 (4893,26,60,22)
Diff. S'gonia	GO:0000184	nuclear-transcribed mRNA catabolic process, nonsense-mediated decay	3.38 x 10^-35	66.45 (4893,27,60,22)
Diff. S'gonia	GO:0045047	protein targeting to ER	3.00 x 10^-35	66.45 (4893,27,60,22)
Diff. S'gonia	GO:0072599	establishment of protein localization to endoplasmic reticulum	5.52 x 10^-34	61.87 (4893,29,60,22)
Diff. S'gonia	GO:0006614	SRP-dependent cotranslational protein targeting to membrane	4.48 x 10^-88	70.51 (12130,63,142,52)
Diff. S'gonia	GO:0006613	cotranslational protein targeting to membrane	2.27 x 10^-84	64.38 (12130,69,142,52)
Diff. S'gonia	GO:0045047	protein targeting to ER	8.49 x 10^-84	80.05 (12130,75,99,49)
Diff. S'gonia	GO:0072599	establishment of protein localization to endoplasmic reticulum	5.02 x 10^-83	77.97 (12130,77,99,49)
Diff. S'gonia	GO:0070972	protein localization to endoplasmic reticulum	6.82 x 10^-80	70.63 (12130,85,99,49)
Diff. S'gonia	GO:0090304	nucleic acid metabolic process	4.58 x 10^-79	2.51 (12130,1590,1282,421)
Diff. S'gonia	GO:0019083	viral transcription	2.66 x 10^-77	72.89 (12130,79,99,47)
Diff. S'gonia	GO:0000184	nuclear-transcribed mRNA catabolic process, nonsense-mediated decay	1.58 x 10^-75	49.91 (12130,89,142,52)
Diff. S'gonia	GO:0006413	translational initiation	3.01 x 10^-73	56.11 (12130,107,99,49)
Diff. S'gonia	GO:0006612	protein targeting to membrane	5.29 x 10^-72	53.60 (12130,112,99,49)
Early prim. S'cytes	GO:0006614	SRP-dependent cotranslational protein targeting to membrane	2.51 x 10^-55	32.53 (11567,52,294,43)
Early prim. S'cytes	GO:0006613	cotranslational protein targeting to membrane	6.63 x 10^-55	31.92 (11567,53,294,43)
Early prim. S'cytes	GO:0090304	nucleic acid metabolic process	6.88 x 10^-53	2.37 (11567,1380,1185,335)
Early prim. S'cytes	GO:0006413	translational initiation	2.96 x 10^-51	24.33 (11567,76,294,47)
Early prim. S'cytes	GO:0045047	protein targeting to ER	5.67 x 10^-51	27.05 (11567,64,294,44)
Early prim. S'cytes	GO:0016071	mRNA metabolic process	2.60 x 10^-50	3.83 (11567,409,1183,160)
Early prim. S'cytes	GO:0072599	establishment of protein localization to endoplasmic reticulum	3.71 x 10^-50	26.23 (11567,66,294,44)
Early prim. S'cytes	GO:0070972	protein localization to endoplasmic reticulum	1.05 x 10^-49	23.81 (11567,76,294,46)
Early prim. S'cytes	GO:0000184	nuclear-transcribed mRNA catabolic process, nonsense-mediated decay	3.04 x 10^-46	23.56 (11567,69,306,43)
Early prim. S'cytes	GO:0019083	viral transcription	1.24 x 10^-45	24.30 (11567,68,294,42)
Early prim. S'cytes	GO:0090304	nucleic acid metabolic process	5.18 x 10^-39	2.13 (5456,719,999,281)
Early prim. S'cytes	GO:0016071	mRNA metabolic process	1.49 x 10^-34	3.74 (5456,218,730,109)
Early prim. S'cytes	GO:0006139	nucleobase-containing compound metabolic process	1.66 x 10^-34	1.95 (5456,894,960,307)
Early prim. S'cytes	GO:0046483	heterocycle metabolic process	1.71 x 10^-32	1.87 (5456,936,999,321)
Early prim. S'cytes	GO:0006725	cellular aromatic compound metabolic process	4.46 x 10^-32	1.86 (5456,949,999,323)
Early prim. S'cytes	GO:0045047	protein targeting to ER	1.56 x 10^-31	14.71 (5456,38,322,33)
Early prim. S'cytes	GO:0006613	cotranslational protein targeting to membrane	8.15 x 10^-31	14.71 (5456,40,306,33)
Early prim. S'cytes	GO:0006614	SRP-dependent cotranslational protein targeting to membrane	7.95 x 10^-31	15.79 (5456,35,306,31)
Early prim. S'cytes	GO:0072599	establishment of protein localization to endoplasmic reticulum	3.66 x 10^-30	13.98 (5456,40,322,33)
Early prim. S'cytes	GO:0070972	protein localization to endoplasmic reticulum	5.14 x 10^-30	13.40 (5456,43,322,34)
Late prim. S'cytes	GO:0006613	cotranslational protein targeting to membrane	2.14 x 10^-41	66.68 (6122,31,77,26)
Late prim. S'cytes	GO:0006614	SRP-dependent cotranslational protein targeting to membrane	1.07 x 10^-41	66.68 (6122,31,77,26)
Late prim. S'cytes	GO:0045047	protein targeting to ER	1.40 x 10^-40	58.02 (6122,37,77,27)
Late prim. S'cytes	GO:0006413	translational initiation	4.21 x 10^-40	51.77 (6122,43,77,28)
Late prim. S'cytes	GO:0072599	establishment of protein localization to endoplasmic reticulum	3.07 x 10^-39	53.67 (6122,40,77,27)
Late prim. S'cytes	GO:0090304	nucleic acid metabolic process	4.72 x 10^-38	2.31 (6122,645,991,241)
Late prim. S'cytes	GO:0070972	protein localization to endoplasmic reticulum	1.98 x 10^-36	45.67 (6122,47,77,27)
Late prim. S'cytes	GO:0000184	nuclear-transcribed mRNA catabolic process, nonsense-mediated decay	3.25 x 10^-36	49.22 (6122,42,77,26)
Late prim. S'cytes	GO:0019083	viral transcription	2.89 x 10^-36	49.22 (6122,42,77,26)
Late prim. S'cytes	GO:0006612	protein targeting to membrane	6.55 x 10^-32	37.58 (6122,55,77,26)
Late prim. S'cytes	GO:0006614	SRP-dependent cotranslational protein targeting to membrane	8.36 x 10^-63	31.78 (10900,56,294,48)
Late prim. S'cytes	GO:0006613	cotranslational protein targeting to membrane	5.49 x 10^-61	29.30 (10900,62,294,49)
Late prim. S'cytes	GO:0070972	protein localization to endoplasmic reticulum	1.68 x 10^-59	26.26 (10900,72,294,51)
Late prim. S'cytes	GO:0045047	protein targeting to ER	2.10 x 10^-59	27.95 (10900,65,294,49)
Late prim. S'cytes	GO:0072599	establishment of protein localization to endoplasmic reticulum	6.47 x 10^-59	27.53 (10900,66,294,49)
Late prim. S'cytes	GO:0000184	nuclear-transcribed mRNA catabolic process, nonsense-mediated decay	7.05 x 10^-55	24.55 (10900,74,294,49)
Late prim. S'cytes	GO:0019083	viral transcription	2.02 x 10^-54	25.06 (10900,71,294,48)
Late prim. S'cytes	GO:0006413	translational initiation	1.78 x 10^-50	20.60 (10900,90,294,50)
Late prim. S'cytes	GO:0006612	protein targeting to membrane	2.36 x 10^-47	18.54 (10900,100,294,50)
Late prim. S'cytes	GO:0016071	mRNA metabolic process	7.12 x 10^-47	3.53 (10900,428,1184,164)
Round S'tides	GO:0006413	translational initiation	4.21 x 10^-15	29.49 (2435,17,68,14)
Round S'tides	GO:0006613	cotranslational protein targeting to membrane	4.51 x 10^-13	30.69 (2435,14,68,12)
Round S'tides	GO:0006614	SRP-dependent cotranslational protein targeting to membrane	3.01 x 10^-13	30.69 (2435,14,68,12)
Round S'tides	GO:0019083	viral transcription	1.18 x 10^-12	28.65 (2435,15,68,12)
Round S'tides	GO:0072599	establishment of protein localization to endoplasmic reticulum	3.95 x 10^-12	26.86 (2435,16,68,12)
Round S'tides	GO:0045047	protein targeting to ER	3.29 x 10^-12	26.86 (2435,16,68,12)
Round S'tides	GO:0000184	nuclear-transcribed mRNA catabolic process, nonsense-mediated decay	3.26 x 10^-12	23.28 (2435,20,68,13)
Round S'tides	GO:0043043	peptide biosynthetic process	8.53 x 10^-12	14.85 (2435,32,82,16)
Round S'tides	GO:0006412	translation	1.32 x 10^-11	16.10 (2435,28,81,15)
Round S'tides	GO:0016071	mRNA metabolic process	4.97 x 10^-11	2.40 (2435,79,758,59)
Round S'tides	GO:0006614	SRP-dependent cotranslational protein targeting to membrane	5.03 x 10^-49	16.60 (14585,73,626,52)
Round S'tides	GO:0006613	cotranslational protein targeting to membrane	5.79 x 10^-48	11.01 (14585,79,1006,60)
Round S'tides	GO:0045047	protein targeting to ER	2.92 x 10^-45	14.36 (14585,86,626,53)
Round S'tides	GO:0072599	establishment of protein localization to endoplasmic reticulum	7.58 x 10^-44	13.72 (14585,90,626,53)
Round S'tides	GO:0006413	translational initiation	2.48 x 10^-43	13.38 (14585,116,517,55)
Round S'tides	GO:0000184	nuclear-transcribed mRNA catabolic process, nonsense-mediated decay	3.12 x 10^-42	30.71 (14585,96,188,38)
Round S'tides	GO:0070972	protein localization to endoplasmic reticulum	1.16 x 10^-41	29.78 (14585,99,188,38)
Round S'tides	GO:0006412	translation	2.01 x 10^-41	19.20 (14585,161,217,46)
Round S'tides	GO:0019083	viral transcription	1.95 x 10^-41	12.60 (14585,98,626,53)
Round S'tides	GO:0043043	peptide biosynthetic process	3.13 x 10^-39	17.37 (14585,178,217,46)
Elongated S'tid	GO:0006613	cotranslational protein targeting to membrane	7.75 x 10^-07	18.97 (1195,8,63,8)
Elongated S'tid	GO:0006614	SRP-dependent cotranslational protein targeting to membrane	3.87 x 10^-07	18.97 (1195,8,63,8)
Elongated S'tid	GO:0006413	translational initiation	2.58 x 10^-07	18.97 (1195,8,63,8)
Elongated S'tid	GO:0072599	establishment of protein localization to endoplasmic reticulum	1.94 x 10^-07	18.97 (1195,8,63,8)
Elongated S'tid	GO:0045047	protein targeting to ER	1.55 x 10^-07	18.97 (1195,8,63,8)
Elongated S'tid	GO:0019083	viral transcription	1.34 x 10^-06	16.86 (1195,9,63,8)
Elongated S'tid	GO:0006612	protein targeting to membrane	6.91 x 10^-06	13.13 (1195,13,63,9)
Elongated S'tid	GO:0006412	translation	1.31 x 10^-05	10.52 (1195,16,71,10)
Elongated S'tid	GO:0000956	nuclear-transcribed mRNA catabolic process	1.68 x 10^-05	12.19 (1195,14,63,9)
Elongated S'tid	GO:0070972	protein localization to endoplasmic reticulum	2.23 x 10^-05	13.80 (1195,11,63,8)
Elongated S'tid	GO:0006614	SRP-dependent cotranslational protein targeting to membrane	8.52 x 10^-48	15.68 (15825,79,677,53)
Elongated S'tid	GO:0006413	translational initiation	8.49 x 10^-47	11.78 (15825,125,677,63)
Elongated S'tid	GO:0006613	cotranslational protein targeting to membrane	1.16 x 10^-45	14.58 (15825,85,677,53)
Elongated S'tid	GO:0045047	protein targeting to ER	6.41 x 10^-44	13.43 (15825,94,677,54)
Elongated S'tid	GO:0072599	establishment of protein localization to endoplasmic reticulum	1.21 x 10^-42	12.88 (15825,98,677,54)
Elongated S'tid	GO:0000184	nuclear-transcribed mRNA catabolic process, nonsense-mediated decay	3.03 x 10^-42	12.36 (15825,104,677,55)
Elongated S'tid	GO:0070972	protein localization to endoplasmic reticulum	1.04 x 10^-39	11.69 (15825,108,677,54)
Elongated S'tid	GO:0019083	viral transcription	1.56 x 10^-39	11.91 (15825,104,677,53)
Elongated S'tid	GO:0006612	protein targeting to membrane	2.46 x 10^-34	7.71 (15825,142,896,62)
Elongated S'tid	GO:0006412	translation	2.61 x 10^-34	8.24 (15825,173,677,61)
Sperm_I	GO:0006613	cotranslational protein targeting to membrane	6.28 x 10^-05	32.38 (1209,8,28,6)
Sperm_I	GO:0006614	SRP-dependent cotranslational protein targeting to membrane	3.14 x 10^-05	32.38 (1209,8,28,6)
Sperm_I	GO:0006413	translational initiation	2.09 x 10^-05	32.38 (1209,8,28,6)
Sperm_I	GO:0072599	establishment of protein localization to endoplasmic reticulum	1.57 x 10^-05	32.38 (1209,8,28,6)
Sperm_I	GO:0045047	protein targeting to ER	1.26 x 10^-05	32.38 (1209,8,28,6)
Sperm_I	GO:0019083	viral transcription	1.05 x 10^-05	32.38 (1209,8,28,6)
Sperm_I	GO:0070972	protein localization to endoplasmic reticulum	9.57 x 10^-05	25.91 (1209,10,28,6)
Sperm_I	GO:0000184	nuclear-transcribed mRNA catabolic process, nonsense-mediated decay	8.37 x 10^-05	25.91 (1209,10,28,6)
Sperm_I	GO:0006612	protein targeting to membrane	1.37 x 10^-04	12.40 (1209,13,60,8)
Sperm_I	GO:0006412	translation	2.45 x 10^-04	10.07 (1209,18,60,9)
Sperm_I	GO:0006614	SRP-dependent cotranslational protein targeting to membrane	1.52 x 10^-59	18.22 (15811,79,648,59)
Sperm_I	GO:0006613	cotranslational protein targeting to membrane	1.24 x 10^-56	16.94 (15811,85,648,59)
Sperm_I	GO:0045047	protein targeting to ER	2.24 x 10^-54	15.57 (15811,94,648,60)
Sperm_I	GO:0006413	translational initiation	3.73 x 10^-54	12.67 (15811,125,679,68)
Sperm_I	GO:0072599	establishment of protein localization to endoplasmic reticulum	5.89 x 10^-53	14.94 (15811,98,648,60)
Sperm_I	GO:0070972	protein localization to endoplasmic reticulum	4.76 x 10^-49	13.43 (15811,109,648,60)
Sperm_I	GO:0019083	viral transcription	1.88 x 10^-47	13.48 (15811,105,648,58)
Sperm_I	GO:0000184	nuclear-transcribed mRNA catabolic process, nonsense-mediated decay	3.53 x 10^-47	13.35 (15811,106,648,58)
Sperm_I	GO:0006612	protein targeting to membrane	8.23 x 10^-42	11.72 (15811,142,551,58)
Sperm_I	GO:0006412	translation	9.24 x 10^-39	10.07 (15811,171,551,60)
Sperm II	GO:0044237	cellular metabolic process	6.10 x 10^-08	1.19 (1842,769,985,488)
Sperm II	GO:0006413	translational initiation	4.00 x 10^-08	7.74 (1842,15,222,14)
Sperm II	GO:0006613	cotranslational protein targeting to membrane	2.86 x 10^-08	9.30 (1842,12,198,12)
Sperm II	GO:0006614	SRP-dependent cotranslational protein targeting to membrane	2.15 x 10^-08	9.30 (1842,12,198,12)
Sperm II	GO:0072599	establishment of protein localization to endoplasmic reticulum	1.72 x 10^-08	9.30 (1842,12,198,12)
Sperm II	GO:0045047	protein targeting to ER	1.43 x 10^-08	9.30 (1842,12,198,12)
Sperm II	GO:0019083	viral transcription	3.30 x 10^-07	6.98 (1842,14,245,13)
Sperm II	GO:0070972	protein localization to endoplasmic reticulum	5.23 x 10^-06	7.44 (1842,15,198,12)
Sperm II	GO:0000184	nuclear-transcribed mRNA catabolic process, nonsense-mediated decay	4.65 x 10^-06	7.44 (1842,15,198,12)
Sperm II	GO:0043043	peptide biosynthetic process	6.72 x 10^-06	6.36 (1842,27,161,15)
Sperm II	GO:0006614	SRP-dependent cotranslational protein targeting to membrane	1.54 x 10^-53	11.33 (15178,75,1125,63)
Sperm II	GO:0006613	cotranslational protein targeting to membrane	3.97 x 10^-53	10.83 (15178,81,1125,65)
Sperm II	GO:0006413	translational initiation	2.26 x 10^-48	8.76 (15178,118,1072,73)
Sperm II	GO:0045047	protein targeting to ER	4.00 x 10^-48	9.74 (15178,90,1125,65)
Sperm II	GO:0072599	establishment of protein localization to endoplasmic reticulum	3.22 x 10^-46	9.33 (15178,94,1125,65)
Sperm II	GO:0000184	nuclear-transcribed mRNA catabolic process, nonsense-mediated decay	3.60 x 10^-43	8.68 (15178,101,1125,65)
Sperm II	GO:0019083	viral transcription	5.43 x 10^-43	7.71 (15178,99,1353,68)
Sperm II	GO:0070972	protein localization to endoplasmic reticulum	4.47 x 10^-42	8.43 (15178,104,1125,65)
Sperm II	GO:0006612	protein targeting to membrane	5.06 x 10^-37	7.13 (15178,135,1072,68)
Sperm II	GO:0006412	translation	5.74 x 10^-34	5.91 (15178,165,1152,74)

### Sheet: Table S3
Supplementary Table S3: Functional GO enrichments at ssDNA sites that do not progress as recombination hotspots (ssDNA+/rec_HS- compared to ssDNA+/rec_HS+).
N = the total number of genes;
B = the total number of genes associated with a specific GO term;
n = a flexible cutoff, i.e. the number of genes in the 'target set' (Eden et al. 2009);
b = the number of genes in the 'target set' that are associated with a specific GO term;
Enrichment = (b/n) / (B/N).
Note that there were no enrichments at ssDNA+/rec_HSs+ compared to ssDNA+/rec_HSs- sites.
GO term	Description	P-value	FDR q-value	Enrichment (N, B, n, b)
GO:0043169	cation binding	2.67e-14	7.73e-12	1.62 (515,201,180,114)
GO:0046872	metal ion binding	2.67e-14	3.87e-12	1.62 (515,201,180,114)
GO:0043167	ion binding	2.87e-14	2.77e-12	1.55 (515,204,205,126)
GO:0046983	protein dimerization activity	3.18e-07	2.31e-05	1.35 (515,92,343,83)
GO:0000987	proximal promoter sequence-specific DNA binding	1.57e-05	0.000913	1.04 (515,464,412,386)
GO:0000978	RNA polymerase II proximal promoter sequence-specific DNA binding	2.19e-05	0.00106	1.04 (515,460,412,383)
GO:0070888	E-box binding	0.000169	0.00701	1.63 (515,26,303,25)
GO:0004879	nuclear receptor activity	0.000352	0.0128	1.45 (515,32,343,31)
GO:0098531	transcription factor activity, direct ligand regulated sequence-specific DNA binding	0.000352	0.0113	1.45 (515,32,343,31)
GO:0043035	chromatin insulator sequence binding	0.000499	0.0145	42.92 (515,2,12,2)
